# Pervasive non-CpG methylation at zebrafish mosaic satellite repeats

**DOI:** 10.1101/2020.05.13.093203

**Authors:** Samuel E Ross, Allegra Angeloni, Alex de Mendoza, Ozren Bogdanovic

**Affiliations:** Genomics and Epigenetics Division, Garvan Institute of Medical Research, Sydney, New South Wales, 2010, Australia; St Vincent’s Clinical School, Faculty of Medicine, University of New South Wales, Sydney, New South Wales, 2010, Australia; School of Biological and Chemical Sciences, Queen Mary University of London, London, E1 4NS, United Kingdom; School of Biotechnology and Biomolecular Sciences, University of New South Wales, Sydney, New South Wales, 2052, Australia

**Keywords:** DNA methylation, embryogenesis, zebrafish, repetitive elements

## Abstract

In vertebrates, DNA methylation predominantly occurs at CG dinucleotides even though widespread non-CG methylation (mCH) has been reported in mammalian embryonic and neural cells. Unlike in mammals, where mCH is found enriched at CAC/G trinucleotides and is tissue-restricted, we find that zebrafish embryos as well as adult somatic and germline tissues display robust methylation enrichment at TGCT positions associated with mosaic satellite repeats. These repeats reside in H3K9me3-marked heterochromatin and display mCH reprogramming coincident with zygotic genome activation. Altogether, this work provides insight into a novel form of vertebrate mCH and highlights the substrate diversity of vertebrate DNA methyltransferases.
