## Supplementary material for "Pervasive non-CpG methylation at zebrafish mosaic satellite repeats": Tables_S1_S2

### Sheet: Table_S1
Table S1: EM-seq metrics
	sequenced reads	mapped reads (unique)	mapped reads after duplicate removal	mapping rate	TET2 oxidation efficiency	APOBEC conversion efficiency
EM-seq_rep1	61939416	36109573	32742341	0.528619	1	0.99
EM-seq_rep2	71552558	42184741	38229470	0.534285	0.9004	0.9912
EM-seq_merged	133491974	78294314	70971811	0.531656	0.942	99.08

### Sheet: Table_S2
Table S2: Bisulfite non-conversion rates
	lambda mCH%	genome mCH%
sperm	2.03	2.42
egg	0.27	0.37
32cell	0.12	0.15
64cell	0.86	1.5
sphere	0.4	0.55
germring	0.49	0.57
7hpf	0.33	0.73
%80 epiboly	0.29	0.34
24hpf	0.29	0.39
48hpf	0.29	0.39
brain	0.29	0.61
liver	0.63	0.72
